# Limiting etioplast gene-expression induces apical hook twisting during skoto-morphogenesis of *Arabidopsis* seedlings

**DOI:** 10.1101/2022.11.02.514823

**Authors:** Salek Ahmed Sajib, Björn Grübler, Cylia Oukacine, Etienne Delannoy, Florence Courtois, Caroline Mauve, Claire Lurin, Bertrand Gakière, Thomas Pfannschmidt, Livia Merendino

## Abstract

When covered by a layer of soil, seedling development follows a dark-specific program (skoto-morphogenesis) consisting of small, non-green cotyledons, a long hypocotyl and an apical hook to protect meristematic cells. We recently highlighted the role played by mitochondria in the high energy-consuming reprogramming of *Arabidopsis* skoto-morphogenesis. Here, the role played by plastids, another energy supplying organelle, in skoto-morphogenesis is investigated. This study was conducted in dark conditions to exclude light signals so as to better focus on those produced by plastids. It was found that limitation of plastid gene-expression (PGE) induced an exaggerated apical hook bending. Inhibition of PGE was obtained at the level of transcription and translation using the antibiotics rifampicin and spectinomycin, respectively, as well as plastid RPOTP RNA polymerase mutants. Rifampicin-treated seedlings also showed expression induction of marker nuclear genes for mitochondrial stress, perturbation of the mitochondrial metabolism, increase of ROS levels and an augmented capacity of oxygen consumption by mitochondrial alternative oxidases (AOX). AOX enzymes act to prevent over-reduction of the mitochondrial electron transport chain. Previously, we reported that AOX1A, the main AOX isoform, was a key component in the developmental response to mitochondrial respiration deficiency. In this work, we suggest the involvement of AOX1A in the response to PGE dysfunction and propose the importance of signalling between plastids and mitochondria. Finally, it was found that seedling architecture reprogramming in response to rifampicin was independent of canonical organelle retrograde pathways and the ethylene signaling pathway.

**Significance statement:** In underground germination conditions, seedling development follows a dark-specific program (skoto-morphogenesis) consisting of small and non-green cotyledons, a long hypocotyl and an apical hook to protect meristematic cells. We show that skoto-morphogenesis is reprogrammed when plastid gene expression is perturbed leading to an exaggeration of apical hook bending. We propose the involvement of the cooperation between plastids and mitochondria, the energy-supplying organelles of the cell.
