## Supplementary figures and tables for "Limiting etioplast gene-expression induces apical hook twisting during skoto-morphogenesis of *Arabidopsis* seedlings": table S2 primers.xlsx

### Sheet: Feuil1
PCR primers
AOX1a FWD	GACGGTCCGTACGGTTTCG
AOX1a REV	CTTCTGATTCGCGTCCTCCTCCT
AT12CYS2 FWD	GCCTCCTCAATCTGTGAACC
AT12CYS2 REV	CCAAATGCAGTTCCAGTACC
UPOX FWD	CCGAGAACCCGCCAAAACC
UPOX REV	GCTTCTCTGCAACTGCCTC
NDB4 FWD	TTCCAGCAACTGCACAGG
NDB4 REV	CTCTCCTCTGAACCTCAATGGT
PP2A FWD	TATCGGATGACGATTCTTCGTGCAG
PP2A REV	GCTTGGTCGACTATCGGAATGAGAG
RBCL FWD	CCT GGA GTT CCA CCT GAA G
RBCL REV	CAG GAG GGA TTC GCA GAT C
ATP H 8	GAA TCC ACT GGT TTC TGC TG
ATP H 2	GTC CAA TAG AAG CAA GC
ATP A FWD	GGTAACCATTAGAGCCGACG
ATP A REV	GAGCTTAATTTAGCGGCTC
RPOB FWD	TTT ATC GGT TTA TTG ATC AGG G
RPOB REV	CTC GGG TGA GTA GGA AAC AA
RPL20 5'	ATA GAG AGG ACC TCA CC
RPL20 3'	CCTCGAAAGCTTGATGC
trnM 5’ FWD	CCTACTTAACTCAGTGGTTAGAG
trnM 3’ REV	CCTACTATTGGATTTGAACCAATG
trnH 3’ FWD	GGCGAACGACGGGAATTG
trnH 5’ REV	GCGGATGTAGCCAAGTGG
trnD 3’ FWD	GGACTGACGGGGCTCGAAC
trnD 5’ REV	GGGATTGTAGTTCAATTGGTC
trnQ_3' FWD	CTGGGACGGAAGGATTCG
trnQ_5' REV	GGGCGTAGCCAAGCGG
trnS1_3' FWD	GGGAAAGAGAGGGATTCG
trnS1_5' REV	GGAGAGATGGCTGAGTGG
trnK_3' FWD	GGTTGCCCGGGACTCG
trnK_5' REV	GGGTTGCTAACTCAACGG
trnG1_5' FWD	GCGGGTATAGTTTAGTGG
trnG1_3' REV	CGGGTAGCGGGAATCGAAC
trnW 3’ FWD	CACGCTCTGTAGGATTTGAACC
trnW 5’ REV	CGCTCTTAGTTCAGTTCGG
COX2 Ex FWD	TGATGCTGTACCTGGTCGTT
COX2 Ex REV	TGGGGGATTAATTGATTGGA
NAD6 FWD	TATGCCGGAAAGGTACGAAG
NAD6 REV	GTGAGTGGGTCAGTCGTCCT
ATP9 FWD	CATTCCCTCTGACGTCGAAT
ATP9 REV	TCGTCGATTCTTACCCTCGT
UBC21 FWD	TTCGTTCTCTTTGGGAAATTAGA
UBC21 REV	CTCGCTGTACCTCTTTGTATTCTTT
ACTIN 2.8 FWD	GGT AAC ATT GTG CTC AGT GGT GG
ACTIN 2.8 REV	AAC GAC CTT AAT CTT CAT GCT GC
