## Supplementary figures and tables for "Limiting etioplast gene-expression induces apical hook twisting during skoto-morphogenesis of *Arabidopsis* seedlings": table S3 metabolic analyses.xlsx

### Sheet: GC-MS
noms	R1	R2	R3	R4	R5	R1	R2	R3	R4	R5
Statut.sanitaire	DMSO	DMSO	DMSO	DMSO	DMSO	Rif	Rif	Rif	Rif	Rif
1,6-anhydro-glucose	0.00175125	0.000935728	0.0007684	0.000666659	0.000437078	0.000667139	0.00092572	0.000988665	0.000910699	0.000568627
10-hydroxydecanoic acid	0.00885193	0.0107337	0.0105561	0.00725217	0.00663102	0.0106628	0.0121832	0.0107989	0.016665	0.0132147
1-decanol (decyl alcohol)	0.000515603	0.000570315	0.000592094	0.000508403	0.00127797		0.00277022	0.00126804	0.0021087
2,3-butanediol 1	0.00466598	0.00488988	0.00530077	0.00386482	0.00402584	0.00740986	0.00829868	0.00989489	0.00876548	0.00611679
2-furoic acid	0.000505242	0.000588149	0.000553281	0.000512006	0.000638653	0.000679123	0.000950313	0.000707794	0.000903246	0.000669327
2-hydroxybutyric acid	0.0023121	0.00337552	0.00342291	0.00150299	0.0014383	0.00291053	0.0048367	0.00647351	0.00323488	0.00394944
3,5-dimethoxy-4-hydroxycinnamic	0.014037	0.0151397	0.0182001	0.0133368	0.0192654	0.0308396	0.0279999	0.0251623	0.0214651	0.0206443
3-hydroxy-3-methylglutaric acid	0.00405403	0.00445194	0.00432137	0.00351047	0.00292317	0.00577483	0.00556188	0.0043314	0.0051735	0.00481555
3-indoleacetonitrile	1.48943	1.72831	1.83198	1.48754	1.33736	4.16557	4.66809	4.7915	4.52483	3.72922
3-phosphoglycerate	0.000912061	0.000942862	0.00077542	0.00071831	0.00315235		0.00656706	0.00662855		0.00400534
5,10,15,20-tetra(4-pyridyl)-21H	0.00914686	0.0117499	0.0116499	0.00754706	0.00857691	0.015516	0.0206792	0.0240013	0.0168994	0.0168611
acetohydroxamic acid	0.00361164	0.00459462	0.00477308	0.00385161	0.00245981	0.00964298	0.0113293	0.0101069	0.00951017	0.00944864
adipic acid	0.0024827	0.00229473	0.00273131	0.00266964	0.00525192	0.00474473	0.0079796	0.005926	0.00638099	0.00508947
allantoin 1	0.0187572	0.0209257	0.0224294	0.0185421	0.0178114	0.049382	0.0574388	0.0593993	0.0554646	0.0473097
arabinose	0.0220873	0.0236762	0.0220763	0.0203923	0.0175543	0.0479826	0.0509991	0.0459415	0.0488512	0.0446301
arabitol	0.000243815	0.00022987	0.000245261	0.000214112	0.000180619	0.000289911	0.00023206	0.000411944	0.000429601	0.000246667
arachidic acid	0.0011317	0.000896492	0.000726698	0.000814705	0.00639551	0.00127264	0.014017	0.0062196	0.0110964	0.00809751
aspartic acid 1	0.118047	0.130127	0.130325	0.10881	0.121687	0.172852	0.20727	0.158844	0.185878	0.169475
aspartic acid 2	0.10056	0.0944665	0.115721	0.0779667	0.112939	0.0326692	0.0465502	0.034273	0.0317315	0.0615277
azelaic acid	0.00225442	0.00244454	0.00259051	0.00157986	0.00184611	0.00301896	0.0023761	0.00226195	0.00330942	0.00264774
benzoic acid	0.00383093	0.00458669	0.00457118	0.00561435	0.00595744	0.00945693	0.0100202	0.00824187	0.0115274	0.00782452
Beta- alanine 1	0.055261	0.0696133	0.0701998	0.0480748	0.0440305	0.0670129	0.0945899	0.0856768	0.0671851	0.0905203
beta-sitosterol	4.42044e-05	4.39923e-05	4.12897e-05	2.94291e-05	1.96253e-05	0.000104437			0.000441798	0.000100699
citric acid	0.00276623	0.00362956	0.00342745	0.00238165	0.00252767	0.00313709	0.00437131	0.00335172	0.0034883	0.00458182
citrulline 2	0.0638204	0.074024	0.0755332	0.0651896	0.0661492	0.12661	0.134911	0.120922	0.130259	0.119588
Trehalose	0.000792916	0.000948807	0.00093232	0.000822813	0.000902763	0.00178969	0.00181171	0.00199381	0.0014643	0.00178718
dehydroascorbic acid 1	0.00136861	0.00763088	0.00534123	0.00286753	0.00740372	0.000896557	0.0141317	0.0123591	0.0214197	0.00476428
D-glucose 1	0.670459	0.723472	0.73553	0.805841	0.680879	1.51553	1.50996	1.25916	1.58395	1.76715
D-glucose 2	0.111863	0.118611	0.120159	0.134781	0.110499	0.251676	0.24755	0.20569	0.259953	0.290624
D-glucose-6-phosphate 2	0.00069242	0.000647598	0.00109913	0.000631224	0.00103382	0.00129319	0.0018527	0.00120437	0.00162625	0.00130863
dioctyl phthalate	1.52901	1.70626	1.92961	1.3203	1.3731	2.99303	3.34704	4.00485	3.49378	2.43523
3-aminoisobutyric acid 2	0.00021377	0.000336085	0.000287789	0.000156455	0.00015168	0.000348693	0.000662129	0.000790932	0.000359808	0.000701199
isoleucine 2	0.0125095	0.0138235	0.0157008	0.0106719	0.0253342	0.0156678	0.0205456	0.0181772	0.0167707	0.0187231
malic acid	0.147465	0.178806	0.171186	0.13649	0.132963	0.318665	0.308487	0.288045	0.345171	0.246479
mannose 1	0.0167331	0.015603	0.0154291	0.0159208	0.0145736	0.0203269	0.02562		0.0175465	0.0287917
saccharic acid	0.0582085	0.0526045	0.0699719	0.0461778	0.0910294	0.0943393	0.204552	0.11668	0.113392	0.122272
sorbitol	0.00102637	0.00093771	0.000970307	0.000754946	0.00121876	0.00107918	0.0014447	0.000972187	0.00129355	0.00114465
threitol	0.00754824	0.00908183	0.0098129	0.00722965	0.00796121	0.0171761	0.0137918	0.0112378	0.00997094	0.00891512
elaidic acid	0.00076149	0.000449831		0.00072852	0.0012344	0.00171493	0.00217115	0.00203575	0.00205382	0.00186709
epsilon-caprolactam	0.032857	0.046803	0.0430651	0.0285735	0.0325909	0.0515962	0.064883	0.0778821	0.0652397	0.0515437
ethanolamine	0.10874	0.080987	0.0972673	0.107773	0.133599	0.211526	0.32346	0.220949	0.249192	0.35963
fructose 1	0.511006	0.607147	0.600705	0.627582	0.506081	1.11535	1.14168	0.980623	1.22344	1.345
fructose 2	0.321748	0.355164	0.353326	0.394426	0.30001	0.674646	0.684934	0.593399	0.736975	0.808954
fructose 6-phosphate	0.00394041	0.0040354	0.00449603	0.00292699	0.00284999	0.0103204	0.00932341	0.00857143	0.0102894	0.00838252
fumaric acid	0.0153824	0.0144572	0.0141314	0.0135068	0.0152934	0.0347254	0.0402196	0.0300127	0.0389392	0.0334742
galactonic acid 2	0.000156787	0.000306757	0.000382342	0.00024324	0.000176295	0.000246539	0.000390971	0.000291357	0.00075214	0.000124719
gamma-aminobutyric acid	0.0451202	0.0470123	0.0475702	0.0843101	0.0413771	0.0603147	0.0578922	0.0633352	0.0722475	0.0630031
glyceric acid	0.127106	0.161746	0.132015	0.1265	0.0822652	0.128683	0.142367	0.131648	0.154532	0.121261
glycerol	0.0817909	0.0810077	0.0710438	0.0605633	0.0951044	0.111684	0.137165	0.124309	0.11958	0.0950864
glycerol 1-phosphate	2.50903	2.70697	2.31249	2.17538	2.21636	0.332632	0.491575	0.20304	0.74484	0.805476
glycine	0.096321	0.109637	0.10814	0.0841831	0.0870977	0.0984295	0.119919	0.107183	0.102215	0.0961775
glycolic acid	0.00123807	0.000972983	0.00108344	0.000908398	0.0180283	0.00214181		0.0152472	0.00513488	0.0143381
glycylproline	0.00179926	0.00204386	0.00213922	0.00173572	0.00150749	0.00378825	0.00400557	0.00365207	0.00512201	0.0037716
isopropyl beta-D-1-thiogalacto	0.000594687	8.28323e-05	0.000184978	0.00184863	0.000135381	0.000325294	0.000222601			0.000284545
Fucose 1	0.0184149	0.0225371	0.0205618	0.0171307	0.0192002	0.0170009	0.0194893	0.0210271	0.0101383	0.0142836
lactic acid	0.0243376	0.0122346	0.0281591	0.0208523	0.0885912	0.0291452	0.145173	0.0370105	0.122112	0.0548229
alanine 1	0.0301129	0.0344606	0.0325602	0.02843	0.0227018	0.150126	0.154914	0.145694	0.142852	0.137636
allothreonine 1	0.0456735	0.0459002	0.041537	0.0427578	0.032228	0.107421	0.127593	0.0998799	0.107524	0.109893
asparagine 2	0.10974	0.100574	0.075167	0.104362	0.12369	0.0844898	0.0708251	0.0352324	0.0519282	0.0753979
glutamic acid 2	0.482264	0.492418	0.402243	0.401138	0.266477	0.559082	0.617927	0.446227	0.579506	0.610719
Pyroglutamic acid	1.42479	1.55285	1.61581	1.27369	1.35526	1.72165	1.72811	1.53062	1.70063	1.37071
L-glutamine 3	0.00198989	0.00241641	0.00240141	0.00167055	0.00148354	0.00330602	0.00438393	0.00438907	0.00412457	0.0035702
L-histidine 3	0.18946	0.207393	0.224498	0.18923	0.172635	0.558243	0.628155	0.608237	0.5992	0.514627
homoserine 1	0.00470708	0.00539124	0.00549359	0.00442127	0.00416555	0.0050763	0.0060197	0.00493658	0.00551502	0.00529826
homoserine 2	0.00349698	0.00349442	0.00397991	0.00314231	0.00512087	0.00125438	0.00150272	0.00116842	0.000973717	0.00371248
leucine 1	0.0182916	0.0188695	0.0200924	0.016731	0.0153253	0.0374739	0.0436658	0.0349426	0.0343518	0.0399083
lysine 2	0.677995	0.71713	0.816457	0.683367	0.620179	2.06606	2.33396	2.23949	2.24767	1.92687
methionine 1	0.00176023	0.00191505	0.0016871		0.0014882	0.00209044	0.00247321	0.00199006	0.00242108	0.00222277
mimosine 1	0.000478996	0.000475989	0.000503321	0.000370867	0.000418118	0.00108431	0.00118174	0.00115494	0.00100624	0.00109568
ornithine 2	0.00020928	0.00014347	0.000221313	0.000216814	0.000375209		0.000396016	0.000374494	0.000762304	0.000222647
proline 2	0.014095	0.013787	0.0152796	0.0122653	0.0411526	0.016283	0.0213842	0.0234823	0.0180263	0.022613
serine 1	0.102636	0.106159	0.107296	0.100544	0.0874609	0.426797	0.484821	0.352401	0.390293	0.442709
serine 2	0.025507	0.0244993	0.0349905	0.0242439	0.0751918	0.0253809	0.0298841	0.0296412	0.0233665	0.0358374
threonine 1	0.0257929	0.025984	0.0231247	0.0240355	0.0179778	0.0600288	0.071638	0.0551233	0.0593872	0.0610542
threonine 2	0.0123897	0.0147418	0.0227064	0.0108996	0.0314261	0.00772146	0.00901883	0.0104499	0.00742518	0.0118756
tryptophan 2	0.00161173	0.00137288	0.00431105	0.00127866	0.00214581	0.00254643	0.00452077	0.00246342	0.00328028	0.00355773
valine 2	0.0218484	0.0248616	0.0287397	0.0192782	0.0511022	0.0314189	0.0409335	0.034625	0.0327825	0.0358037
maleic acid	0.00125085	0.0012845	0.00130599	0.000860651	0.00116321	0.00163674	0.00248015	0.0021818	0.0021148	0.00206664
malonic acid 1	0.000829178	0.0010685	0.00105371	0.000742634	0.000859853	0.00304749	0.00306786	0.00290008	0.00324979	0.002954
maltose 2	8.94448e-05	4.16143e-05	0.000121392	8.22813e-05	6.38653e-05	0.000220858	0.000244672	0.000316073	0.000275785	0.000219875
methylmalonic acid	0.0115961	0.0148369	0.0143911	0.0112746	0.0116401	0.0418112	0.0411277	0.0406109	0.0462654	0.0404215
myo-inositol	0.0871345	0.0935034	0.086226	0.0748132	0.0653236	0.315083	0.346113	0.310818	0.339179	0.312055
myristic acid	0.00139865	0.00158253	0.001844	0.00134863	0.00151614	0.00290653	0.00289949	0.0026694	0.00295842	0.00259832
N-methylalanine	0.012044	0.019103	0.021156	0.0140905	0.0160575	0.0295972	0.0305405	0.0308733	0.0284587	0.0211829
norvaline 1	0.0363906	0.038993	0.038401	0.0339867	0.0282062	0.094942	0.108133	0.0874384	0.0878818	0.0951913
oleic acid	0.000352944	3.09135e-05	0.000395555	0.000325822	8.3158e-05	4.85088e-05	0.000163325	0.000969191	8.60557e-05	0.000115481
O-phosphocolamine	0.00115415	0.000876675	0.00203269	0.000863954	0.00343442	0.00140504	0.00567602	0.00657387	0.0025383	0.00427556
oxalic acid	0.000193394	0.000285752	0.000324537	0.000133332	0.000150682	0.000372091	0.000585196	0.000613422	0.000399786	0.00032658
palmitic acid	0.0537415	0.0571591	0.0578935	0.0546387	0.0448012	0.150945	0.164864	0.126077	0.160629	0.12981
phosphoric acid	3.4227	3.78803	4.10669	2.77356	2.75248	6.53935	5.76056	6.86797	6.54631	5.69171
phthalic acid	0.00182412	0.00261457	0.00253684	0.00120179	0.00475131	0.00240147		0.00539122	0.00416049	0.00520079
phytosphingosine 2	4.10927	4.53039	5.23119	3.59588	3.73717	7.87457	8.91766	10.5498	9.40335	6.39151
putrescine	0.019997	0.0206692	0.0190651	0.020219	0.0200071	0.0203143	0.0197649	0.0197703	0.0194255	0.0175346
pyruvic acid	0.00290644	0.00311315	0.00362234	0.00319906	0.00337289	0.0298009	0.027298	0.0250514	0.030356	0.0278688
rhamnose 1	0.0207826	0.0224943	0.0220309	0.0209643	0.0198711	0.163797	0.178074	0.189938	0.167303	0.141379
ribose	0.000208935	0.000183499	0.000204797	0.000204502	0.000490965	0.000398913	0.000776268	0.00044415	0.000771113	0.000601886
salicylic acid	0.000793607	0.000962282	0.000887315	0.000844435	0.00135581	0.00131773	0.00232628	0.00122609	0.00140196	0.00144212
shikimic acid	0.000738351	0.000661866	0.000834877	0.000301498	0.000511588	0.000919384	0.000619248	0.000692065	0.00117768	0.000861949
spermidine 2	0.000364341		0.000113134		0.000152013	0.000539874	0.000474211	0.000109352	0.000256812	0.000407416
stearic acid	0.00392348	0.00489226	0.00611624	0.00326933	0.00386984	0.00466369	0.00485624	0.00731462	0.00453452	0.00623319
suberic acid	0.0002338	0.000228284	0.000202319	0.000165464		0.000287629	0.000773115	0.000262895	0.00076637
succinic acid	0.015101	0.0172882	0.0176658	0.0149536	0.0142416	0.0874151	0.0902154	0.0795314	0.0964427	0.0703468
Sucrose	2.93979	3.18615	3.40134	2.88662	2.68767	4.02305	4.09328	4.27286	4.63623	4.11402
tagatose 1	0.0229694	0.0268389	0.0288177	0.0229181	0.0207389	0.0617078	0.0683815	0.0692597	0.067057	0.0542945
threonic acid	0.00288744	0.00336719	0.00342539	0.00286964	0.00288957	0.00566469	0.00622906	0.00595746	0.0067469	0.00506129
trans-4-hydroxy-L-proline 1	0.00489046	0.0059778	0.0055869	0.00473568	0.00396065	0.0112991	0.0146425	0.0131462	0.014004	0.0125361
trans-aconitic acid	0.000266262	0.000343616	0.000389361	0.000301798	0.000311343	0.000413181	0.000606636	0.000452389	0.000587482	0.000527516
triethanolamine	0.00948737	0.00117115	0.00837561	0.00496901		0.0123418	0.00380504	0.046277	0.0173636	0.0108349
tyramine	0.677995	0.723867	0.830525	0.681379	0.619593	2.06503	2.33006	2.23907	2.24429	1.9234
tyrosine 2	0.00247165	0.00174741	0.00220074	0.00240538	0.00215047	0.00324495	0.00346577	0.00330154	0.00336837	0.00246528
uracil	0.000980785	0.00121633	0.00112267	0.000886777	0.000809626	0.00114766	0.00157082	0.00126205	0.00166013	0.00126105
urea	0.00543507	0.00466556	0.00555924	0.00326212		0.00566126	0.00418844	0.00308284	0.00461584	0.00761758
vanillin	0.000779448	0.000915515	0.000572687	0.000521315	0.000617032	0.000746465	0.000769962	0.000716782		0.000426355
xanthotoxin 2	0.00511735	0.00557949	0.00495558	0.00499754	0.00433952	0.00581706	0.00681804	0.00608104	0.00644808	0.00606274
xylose 1	0.0293707	0.0318084	0.0304594	0.0279069	0.0237882	0.0474564	0.0489301	0.0435784	0.0465073	0.0425768
xylose 2	0.157095	0.168524	0.167575	0.151888	0.127391	0.252489	0.261587	0.233762	0.244914	0.226164

### Sheet: HPLC aa
noms	R1	R2	R3	R4	R5	R1	R2	R3	R4	R5
Statut.sanitaire	DMS0	DMS0	DMS0	DMS0	DMS0	Rif	Rif	Rif	Rif	Rif
Arg	167.491	161.792	159.836	171.947	190.99	207.227	182.486	148.91	159.554	167.613
Asn	1537.42	1371.67	1253.4	1818.54	2572.49	1081.81	961.643	773.019	941.529	1584.17
Asp	895.398	938.025	901.294	1312.84	1666.27	650.502	857.068	731.01	913.142	1518.87
b-Ala	195.882	339.129	363.638	283.874	235.567	239.863	291.685	266.856	273.487	215.368
g-ABA	177.153	321.136	286.187	392.961	135.609	193.36	215.879	162.59	209.236	147.102
Gln	7538.93	7678.68	6533.85	7481.29	7595.11	2471.59	2328.79	1781.19	2446.6	2881.3
Glu	2626.84	2782.21	2550.32	2813.98	3325.18	2831.44	2989.13	2248.38	2943.88	4495.91
Gly	867.039	1497	1226.33	960.726	569.938	971.432	1070.65	700.429	862.343	632.182
hSer	49.7356	16.1914	12.9488	14.1262	20.9328	22.7343	13.9154	17.6069	16.2482	50.5306
Ile	107.439	95.4092	91.0436	116.807	130.119	111.107	107.331	86.5182	110.708	146.943
Leu	206.728	283.867	309.859	257.043	202.268	299.338	326.085	253.321	288.126	212.017
Lys	83.172	139.345	160.881	101.601	72.5188	115.848	80.7775	80.0314	66.4547	59.4447
Met	11.2588	26.544	19.8923	17.9412	57.9997	17.4763	28.4897	31.0297	46.3721	40.345
Orn	27.5094	49.9615	108.496	49.9726	32.4066	28.6818	18.687	56.1624	50.8419	14.0797
Phe	189.736	311.591	285.543	223.608	166.278	258.761	266.949	244.728	273.953	154.426
Ser	835.327	883.363	816.631	819.842	834.082	1694.42	1826.82	1233.58	1546.08	2139.35
Thr	1067.77	1092.11	1038.26	1195.91	1279.01	1684.32	2021.19	1487.41	1673.95	2271.19
Trp	14.2223	39.4019	24.6107	14.2162	20.6713	51.2437	90.9196	61.0485	67.0266	78.0675
Val	231.116	228.543	199.942	282.956	313.392	326.382	318.458	262.7	299.12	446.272
